# Neighbor predation linked to natural competence fosters the transfer of large genomic regions in *Vibrio cholerae*

**DOI:** 10.1101/618009

**Authors:** Noémie Matthey, Sandrine Stutzmann, Candice Stoudmann, Nicolas Guex, Christian Iseli, Melanie Blokesch

## Abstract

Natural competence for transformation is a primary mode of horizontal gene transfer (HGT). Competent bacteria are able to absorb free DNA from their surroundings and exchange this DNA against pieces of their own genome when sufficiently homologous. And while it is known that transformation contributes to evolution and pathogen emergence in bacteria, there are still questions regarding the general prevalence of non-degraded DNA with sufficient coding capacity. In this context, we previously showed that the naturally competent bacterium *Vibrio cholerae* uses its type VI secretion system (T6SS) to actively acquire DNA from non-kin neighbors under chitin-colonizing conditions. We therefore sought to further explore the role of the T6SS in acquiring DNA, the condition of the DNA released through T6SS-mediated killing versus passive cell lysis, and the extent of the transfers that occur due to these conditions. To do this, we herein measured the frequency and the extent of genetic exchanges in bacterial co-cultures on competence-inducing chitin under various DNA-acquisition conditions. We show that competent *V. cholerae* strains acquire DNA fragments with an average and maximum length exceeding 50 kbp and 150 kbp, respectively, and that the T6SS is of prime importance for such HGT events. Collectively, our data support the notion that the environmental lifestyle of *V. cholerae* fosters HGT and that the coding capacity of the exchanged genetic material is sufficient to significantly accelerate bacterial evolution.

**Significance Statement:** DNA shuffled from one organism to another in an inheritable manner is a common feature of prokaryotes. It is a significant mechanism by which bacteria acquire new phenotypes, for example by first absorbing foreign DNA and then recombining it into their genome. In this study, we show the remarkable extent of the exchanged genetic material, frequently exceeding 150 genes in a seemingly single transfer event, in *Vibrio cholerae*. We also show that to best preserve its length and quality, bacteria mainly acquire this DNA by killing adjacent, healthy neighbors then immediately absorbing the released DNA before it can be degraded. These new insights into this prey-killing DNA acquisition process shed light on how bacterial species evolve in the wild.
