## Supplemental Table S1 for "Neighbor predation linked to natural competence fosters the transfer of large genomic regions in *Vibrio cholerae*"

### Sheet: Sheet1
Strains	Genotype/description*	Internal strain number	Reference
V. cholerae
A1552 (WT)	Wild-type, O1 El Tor Inaba; RifR	MB_1	(Yildiz and Schoolnik, 1998)
A1552ΔvasK	A1552 deleted for vasK (VCA0120), RifR	MB_585	Borgeaud et al., 2015
A1552ΔvipA::FRT-cat-FRT	A1552 deleted for vipA (VCA0107; cat insertion); RifR, CmR	MB_5215	This study
A1552 HGT chr 2 ΔvipA::FRT-aph-FRT (T6SS- prey)	A1552 naturally transformed with prey strain Sa5YΔvipA::FRT-aph-FRT; RifR, KanR; 20 transformants selected, biological replicate 1	MB_4663 to MB_4682	This study
A1552 HGT chr 2 ΔvipA::FRT-aph-FRT (T6SS- prey)	A1552 naturally transformed with prey strain Sa5YΔvipA::FRT-aph-FRT; RifR, KanR; 20 transformants selected, biological replicate 2	MB_4683 to MB_4702	This study
A1552 HGT chr 2 ΔvipA::FRT-aph-FRT (T6SS- prey)	A1552 naturally transformed with prey strain Sa5YΔvipA::FRT-aph-FRT; RifR, KanR; 20 transformants selected, biological replicate 3	MB_4703 to MB_4722	This study
A1552 HGT chr 2 ΔVCA0747::FRT-aph-FRT_A (T6SS+ prey)	A1552 naturally transformed with prey strain Sa5YΔVCA0747::FRT-aph-FRT; RifR, KanR; 20 transformants selected, biological replicate 1	MB_4723 to MB_4742	This study
A1552 HGT chr 2 ΔVCA0747::FRT-aph-FRT_A (T6SS+ prey)	A1552 naturally transformed with prey strain Sa5YΔVCA0747::FRT-aph-FRT; RifR, KanR; 20 transformants selected, biological replicate 2	MB_4743 to MB_4762	This study
A1552 HGT chr 2 ΔVCA0747::FRT-aph-FRT_A (T6SS+ prey)	A1552 naturally transformed with prey strain Sa5YΔVCA0747::FRT-aph-FRT; RifR, KanR; 20 transformants selected, biological replicate 3	MB_4763 to MB_4782	This study
A1552 HGT chr 2 ΔVCA0747::FRT-aph-FRT_B (T6SS- prey)	A1552 naturally transformed with prey strain Sa5YΔvipA::FRT-cat-FRTΔVCA0747::FRT-aph-FRT; RifR, KanR; 20 transformants selected, biological replicate 1	MB_5175 to MB_5194	This study
A1552 HGT chr 2 ΔVCA0747::FRT-aph-FRT_B (T6SS- prey)	A1552 naturally transformed with prey strain Sa5YΔvipA::FRT-cat-FRTΔVCA0747::FRT-aph-FRT; RifR, KanR; 20 transformants selected, biological replicate 2	MB_5195 to MB_5214	This study
A1552ΔvipA::FRT-cat-FRT HGT chr 2 ΔVCA0747::FRT-aph-FRT_B (T6SS- prey)	A1552 ΔvipA::FRT-cat-FRT naturally transformed with prey strain Sa5YΔvipA::FRT-cat-FRTΔVCA0747::FRT-aph-FRTΔcomEC::bla; RifR, KanR, CmR; 20 transformants selected, biological replicate 1	MB_5217 to MB_5236	This study
A1552ΔvipA::FRT-cat-FRT HGT chr 2 ΔVCA0747::FRT-aph-FRT_B (T6SS- prey)	A1552 ΔvipA::FRT-cat-FRT naturally transformed with prey strain Sa5YΔvipA::FRT-cat-FRTΔVCA0747::FRT-aph-FRTΔcomEC::bla; RifR, KanR, CmR; 20 transformants selected, biological replicate 2	MB_5237 to MB_5256	This study
A1552 HGT chr 1 ΔlacZ::FRT-aph-FRT_A (T6SS+ prey)	A1552 naturally transformed with prey strain Sa5YΔlacZ::FRT-aph-FRTΔcomEC::bla; RifR, KanR; 20 transformants selected, biological replicate 1	MB_5257 to MB_5276	This study
A1552 HGT chr 1 ΔlacZ::FRT-aph-FRT_A (T6SS+ prey)	A1552 naturally transformed with prey strain Sa5YΔlacZ::FRT-aph-FRTΔcomEC::bla; RifR, KanR; 20 transformants selected, biological replicate 2	MB_5277 to MB_5296	This study
A1552 HGT chr 1 ΔlacZ::FRT-aph-FRT_B (T6SS- prey)	A1552 naturally transformed with prey strain Sa5YΔvipA::FRT-cat-FR ΔlacZ::FRT-aph-FRTΔcomEC::bla; RifR, KanR; 20 transformants selected, biological replicate 1	MB_5301 to MB_5320	This study
A1552 HGT chr 1 ΔlacZ::FRT-aph-FRT_B (T6SS- prey)	A1552 naturally transformed with prey strain Sa5YΔvipA::FRT-cat-FR ΔlacZ::FRT-aph-FRTΔcomEC::bla; RifR, KanR; 20 transformants selected, biological replicate 2	MB_5321 to MB_5340	This study
A1552 HGT chr 2 ΔvipA::FRT-aph-FRT	A1552 naturally transformed with gDNA of Sa5YΔvipA::FRT-aph-FRT; RifR, KanR; 20 transformants selected, biological replicate 1	MB_5343 to MB_5362	This study
A1552 HGT chr 2 ΔvipA::FRT-aph-FRT	A1552 naturally transformed with gDNA of Sa5YΔvipA::FRT-aph-FRT; RifR, KanR; 20 transformants selected, biological replicate 2	MB_5363 to MB_5382	This study
A1552 HGT chr 1 ΔlacZ::FRT-aph-FRT	A1552 naturally transformed with gDNA of strain Sa5YΔlacZ::FRT-aph-FRTΔcomEC::bla; RifR, KanR; 20 transformants selected, biological replicate 1	MB_5385 to MB_5404	This study
A1552 HGT chr 1 ΔlacZ::FRT-aph-FRT	A1552 naturally transformed with gDNA of strain Sa5YΔlacZ::FRT-aph-FRTΔcomEC::bla; RifR, KanR; 20 transformants selected, biological replicate 2	MB_5405 to MB_5424	This study
Sa5Y (WT)	non-O1/O139 environmental V. cholerae strains; isolated from the central California coast	MB_353	Keymer et al, 2007
Sa5YΔvipA::FRT-aph-FRT	Sa5Y deleted for vipA (VCA0107) (aph insertion); KanR	MB_4614	This study
Sa5YΔvipA::FRT-aph-FRT ΔVCA0059::FRT-cat-FRT ΔcomEC::bla	Sa5Y deleted for vipA (aph insertion), for VCA0059 (cat insertion) and for comEC (bla insertion); KanR, CmR, AmpR	MB_6066	This study
Sa5YΔvipA::FRT-aph-FRT ΔVCA0014::FRT-cat-FRT ΔcomEC::bla	Sa5Y deleted for vipA (aph insertion), for VCA0014 (cat insertion) and for comEC (bla insertion); KanR, CmR, AmpR	MB_5776	This study
Sa5YΔvipA::FRT-aph-FRT ΔVCA1034::FRT-cat-FRT ΔcomEC::bla	Sa5Y deleted for vipA (aph insertion), for VCA1034 (cat insertion) and for comEC (bla insertion); KanR, CmR, AmpR	MB_6067	This study
Sa5YΔvipA::FRT-aph-FRT ΔVCA0665::FRT-cat-FRT ΔcomEC::bla	Sa5Y deleted for vipA (aph insertion), for VCA0665 (cat insertion) and for comEC (bla insertion); KanR, CmR, AmpR	MB_6069	This study
Sa5YΔvipA::FRT-aph-FRT ΔlacZ::FRT-cat-FRT ΔcomEC::bla	Sa5Y deleted for vipA (aph insertion), for lacZ (VC2338) (cat insertion) and for comEC (bla insertion); KanR, CmR, AmpR	MB_6070	This study
Sa5YΔVCA0747::FRT-aph-FRT	Sa5Y deleted for VCA0747 (aph insertion); KanR	MB_5076	This study
Sa5YΔvipA::FRT-cat-FRTΔVCA0747::FRT-aph-FRT	Sa5Y deleted for vipA (cat insertion) and for VCA0747 (aph insertion); KanR, CmR	MB_5174	This study
Sa5YΔvipA::FRT-cat-FRTΔVCA0747::FRT-aph-FRTΔcomEC::bla	Sa5Y deleted for vipA (cat insertion), for VCA0747 (aph insertion) and for comEC (bla insertion); KanR, CmR, AmpR	MB_5216	This study
Sa5YΔlacZ::FRT-aph-FRTΔcomEC::bla	Sa5Y deleted for lacZ (aph insertion), and for comEC (bla insertion); KanR, AmpR	MB_5298	This study
Sa5YΔvipA::FRT-cat-FRTΔlacZ::FRT-aph-FRTΔcomEC::bla	Sa5Y deleted for vipA (cat insertion), for lacZ (aph insertion), and for comEC (bla insertion); KanR, CmR, AmpR	MB_5300	This study
N16961	Wild-type; Isolate from Bangladesh (1971), O1 El Tor Inaba; StrepR	MB_2	Heidelberg et al., 2000 / Matthey et al., 2018
E. coli
TOP10	F- mcrA Δ(mrr-hsdRMS-mcrBC) φ80lacZΔM15 ΔlacX74 nupG recA1 araΔ139 Δ(ara-leu)7697 galE15 galK16 rpsL(StrR) endA1λ-; StrepR	MB_741	Invitrogen
Plasmids
pBR-FRT-aph-FRT2	pBR322 derivative containing improved FRT-aph-FRT cassette, used as template for gene deletion; AmpR, KanR	MB_3782	Metzger et al., 2016
pBR-FRT-cat-FRT2	pBR322 derivative containing improved FRT-cat-FRT cassette, used as template for gene deletion; AmpR, KanR	MB_3783	Metzger et al., 2016
*VC/VCA locus tag numbers according to Heidelberg et al., 2000
References
1. Yildiz FH & Schoolnik GK (1998) Role of rpoS in stress survival and virulence of Vibrio cholerae. J. Bacteriol. 180:773-784. 2. Borgeaud S, Metzger LC, Scrignari T, & Blokesch M (2015) The type VI secretion system of Vibrio cholerae fosters horizontal gene transfer. Science 347:63-67. 3. Keymer DP, Miller MC, Schoolnik GK, & Boehm AB (2007) Genomic and phenotypic diversity of coastal Vibrio ch…
