## Supplemental Table S2 for "Neighbor predation linked to natural competence fosters the transfer of large genomic regions in *Vibrio cholerae*"

### Sheet: Sheet1
Comment	Strains	Genotype*/description	internal strain number	Reference (template used for mapping)	Acceptor strain 1 (T6SS +/-)	Donor strain 2 (T6SS +/-)	Donor gDNA
Acceptor strain 1	A1552 (WT)	Wild-type, O1 El Tor Inaba; RifR	MB_1
Donor strain 1	Sa5YΔvipA::FRT-aph-FRT	Sa5Y deleted for vipA (aph insertion); KanR	MB_4614
Transformants	A1552 HGT chr 2 ΔvipA::FRT-aph-FRT	A1552 naturally transformed with prey strain Sa5YΔvipA::FRT-aph-FRT; RifR, KanR; 20 transformants selected, biological replicate 1	MB_4663 to MB_4682	Experimental condition 1	T6SS +	T6SS -	-
Transformants	A1552 HGT chr 2 ΔvipA::FRT-aph-FRT	A1552 naturally transformed with prey strain Sa5YΔvipA::FRT-aph-FRT; RifR, KanR; 20 transformants selected, biological replicate 2	MB_4683 to MB_4702	Experimental condition 1	T6SS +	T6SS -	-
Transformants	A1552 HGT chr 2 ΔvipA::FRT-aph-FRT	A1552 naturally transformed with prey strain Sa5YΔvipA::FRT-aph-FRT; RifR, KanR; 20 transformants selected, biological replicate 3	MB_4703 to MB_4722	Experimental condition 1	T6SS +	T6SS -	-
Acceptor strain 2	A1552 (WT)	Wild-type, O1 El Tor Inaba; RifR	MB_5341 (=MB_1)
Donor strain 2	Sa5YΔvipA::FRT-aph-FRT	Sa5Y deleted for vipA (aph insertion); KanR	MB_5342 (=MB_4614)
Transformants	A1552 HGT chr 2 ΔvipA::FRT-aph-FRT	A1552 naturally transformed with gDNA of Sa5YΔvipA::FRT-aph-FRT; RifR, KanR; 20 transformants selected, biological replicate 1	MB_5343 to MB_5362	Experimental condition 2	T6SS +	-	gDNA
Transformants	A1552 HGT chr 2 ΔvipA::FRT-aph-FRT	A1552 naturally transformed with gDNA of Sa5YΔvipA::FRT-aph-FRT; RifR, KanR; 20 transformants selected, biological replicate 2	MB_5363 to MB_5382	Experimental condition 2	T6SS +	-	gDNA
Acceptor strain 3	A1552 (WT)	Wild-type, O1 El Tor Inaba; RifR	MB_1
Donor strain 3	Sa5Y ΔVCA0747::FRT-aph-FRT	Sa5Y deleted for VCA0747 (aph insertion); KanR	MB_5076
Transformants	A1552 HGT chr 2 ΔVCA0747::FRT-aph-FRT_A (T6SS+ prey)	A1552 naturally transformed with prey strain Sa5YΔVCA0747::FRT-aph-FRT; RifR, KanR; 20 transformants selected, biological replicate 1	MB_4723 to MB_4742	Experimental condition 3	T6SS +	T6SS +	-
Transformants	A1552 HGT chr 2 ΔVCA0747::FRT-aph-FRT_A (T6SS+ prey)	A1552 naturally transformed with prey strain Sa5YΔVCA0747::FRT-aph-FRT; RifR, KanR; 20 transformants selected, biological replicate 2	MB_4743 to MB_4762	Experimental condition 3	T6SS +	T6SS +	-
Transformants	A1552 HGT chr 2 ΔVCA0747::FRT-aph-FRT_A (T6SS+ prey)	A1552 naturally transformed with prey strain Sa5YΔVCA0747::FRT-aph-FRT; RifR, KanR; 20 transformants selected, biological replicate 3	MB_4763 to MB_4782	Experimental condition 3	T6SS +	T6SS +	-
Acceptor strain 4	A1552 (WT)	Wild-type, O1 El Tor Inaba; RifR	MB_5173 (=MB_1)
Donor strain 4	Sa5Y ΔvipA::FRT-cat-FRT ΔVCA0747::FRT-aph-FRT	Sa5Y deleted for vipA (cat insertion) and for VCA0747 (aph insertion); KanR, CmR	MB_5174
Transformants	A1552 HGT chr 2 ΔVCA0747::FRT-aph-FRT_B (T6SS- prey)	A1552 naturally transformed with prey strain Sa5Y ΔvipA::FRT-cat-FRT ΔVCA0747::FRT-aph-FRT; RifR, KanR; 20 transformants selected, biological replicate 1	MB_5175 to MB_5194	Experimental condition 4	T6SS +	T6SS -	-
Transformants	A1552 HGT chr 2 ΔVCA0747::FRT-aph-FRT_B (T6SS- prey)	A1552 naturally transformed with prey strain Sa5Y ΔvipA::FRT-cat-FRT ΔVCA0747::FRT-aph-FRT; RifR, KanR; 20 transformants selected, biological replicate 2	MB_5195 to MB_5214	Experimental condition 4	T6SS +	T6SS -	-
Acceptor strain 5	A1552 ΔvipA::FRT-cat-FRT	A1552 deleted for vipA (cat insertion); RifR, CmR	MB_5215
Donor strain 5	Sa5Y ΔvipA::FRT-cat-FRT ΔVCA0747::FRT-aph-FRT ΔcomEC::bla	Sa5Y deleted for vipA (TransFLP; cat insertion), for VCA0747 (TransFLP; aph insertion) and for comEC (TransFLP; bla insertion); KanR; CmR; AmpR	MB_5216
Transformants	A1552 ΔvipA::FRT-cat-FRT HGT chr 2 ΔVCA0747::FRT-aph-FRT_B (T6SS- prey)	A1552 ΔvipA::FRT-cat-FRT naturally transformed with prey strain Sa5Y ΔvipA::FRT-cat-FRT ΔVCA0747::FRT-aph-FRT ΔcomEC::bla; RifR, KanR, CmR; 20 transformants selected, biological replicate 1	MB_5217 to MB_5236	Experimental condition 5	T6SS -	T6SS -	-
Transformants	A1552 ΔvipA::FRT-cat-FRT HGT chr 2 ΔVCA0747::FRT-aph-FRT_B (T6SS- prey)	A1552 ΔvipA::FRT-cat-FRT naturally transformed with prey strain Sa5Y ΔvipA::FRT-cat-FRT ΔVCA0747::FRT-aph-FRT ΔcomEC::bla; RifR, KanR, CmR; 20 transformants selected, biological replicate 2	MB_5237 to MB_5256	Experimental condition 5	T6SS -	T6SS -	-
Acceptor strain 6	A1552 (WT)	Wild-type, O1 El Tor Inaba; RifR	MB_5297 (=MB_1)
Donor strain 6	Sa5Y ΔlacZ::FRT-aph-FRT comEC::bla	Sa5Y deleted for lacZ (aph insertion), and for comEC (bla insertion); KanR, AmpR	MB_5298
Transformants	A1552 HGT chr 1 ΔlacZ::FRT-aph-FRT_A (T6SS+ prey)	A1552 naturally transformed with prey strain Sa5Y ΔlacZ::FRT-aph-FRT ΔcomEC::bla; RifR, KanR; 20 transformants selected, biological replicate 1	MB_5257 to MB_5276	Experimental condition 6	T6SS +	T6SS +	-
Transformants	A1552 HGT chr 1 ΔlacZ::FRT-aph-FRT_A (T6SS+ prey)	A1552 naturally transformed with prey strain Sa5Y ΔlacZ::FRT-aph-FRT ΔcomEC::bla; RifR, KanR; 20 transformants selected, biological replicate 2	MB_5277 to MB_5296	Experimental condition 6	T6SS +	T6SS +	-
Acceptor strain 7	A1552 (WT)	Wild-type, O1 El Tor Inaba; RifR	MB_299 (=MB_1)
Donor strain 7	Sa5Y ΔvipA::FRT-cat-FRT ΔlacZ::FRT-aph-FRT comEC::bla	Sa5Y deleted vipA (cat insertion), for lacZ (aph insertion), and for comEC (bla insertion); KanR, CmR, AmpR	MB_5300
Transformants	A1552 HGT chr 1 ΔlacZ::FRT-aph-FRT_B (T6SS- prey)	A1552 naturally transformed with prey strain Sa5Y ΔvipA::FRT-cat-FRT ΔlacZ::FRT-aph-FRT ΔcomEC::bla; RifR, KanR; 20 transformants selected, biological replicate 1	MB_5301 to MB_5320	Experimental condition 7	T6SS +	T6SS -	-
Transformants	A1552 HGT chr 1 ΔlacZ::FRT-aph-FRT_B (T6SS- prey)	A1552 naturally transformed with prey strain Sa5Y ΔvipA::FRT-cat-FRT ΔlacZ::FRT-aph-FRT ΔcomEC::bla; RifR, KanR; 20 transformants selected, biological replicate 2	MB_5321 to MB_5340	Experimental condition 7	T6SS +	T6SS -	-
Acceptor strain 8	A1552 (WT)	Wild-type, O1 El Tor Inaba; RifR	MB_5383 (=MB_1)
Donor strain 8	Sa5Y ΔlacZ::FRT-aph-FRT comEC::bla	Sa5Y deleted for lacZ (aph insertion), and for comEC (bla insertion); KanR, AmpR	MB_5384 (=MB_5298)
Transformants	A1552 HGT chr 1 ΔlacZ::FRT-aph-FRT	A1552 naturally transformed with gDNA of strain Sa5Y ΔlacZ::FRT-aph-FRT ΔcomEC::bla; RifR, KanR; 20 transformants selected, biological replicate 1	MB_5385 to MB_5404	Experimental condition 8	T6SS +	-	gDNA
Transformants	A1552 HGT chr 1 ΔlacZ::FRT-aph-FRT	A1552 naturally transformed with gDNA of strain Sa5Y ΔlacZ::FRT-aph-FRT ΔcomEC::bla; RifR, KanR; 20 transformants selected, biological replicate 2	MB_5405 to MB_5424	Experimental condition 8	T6SS +	-	gDNA
