## Supplemental Table S3 for "Neighbor predation linked to natural competence fosters the transfer of large genomic regions in *Vibrio cholerae*"

### Sheet: metadata-3865570-processed-ok.t
accession	Internal strain No	library_ID	filename	filename2	strain number within set	library_strategy	library_source	library_layout	platform	instrument_model	filetype
SRR6935178	4663	4663	4663_R1.fastq.gz	4663_R2.fastq.gz	1	WGS	GENOMIC	paired	ILLUMINA	NextSeq 500	fastq
SRR6935179	4664	4664	4664_R1.fastq.gz	4664_R2.fastq.gz	2	WGS	GENOMIC	paired	ILLUMINA	NextSeq 500	fastq
SRR6935180	4665	4665	4665_R1.fastq.gz	4665_R2.fastq.gz	3	WGS	GENOMIC	paired	ILLUMINA	NextSeq 500	fastq
SRR6935181	4666	4666	4666_R1.fastq.gz	4666_R2.fastq.gz	4	WGS	GENOMIC	paired	ILLUMINA	NextSeq 500	fastq
SRR6935174	4667	4667	4667_R1.fastq.gz	4667_R2.fastq.gz	5	WGS	GENOMIC	paired	ILLUMINA	NextSeq 500	fastq
SRR6935175	4668	4668	4668_R1.fastq.gz	4668_R2.fastq.gz	6	WGS	GENOMIC	paired	ILLUMINA	NextSeq 500	fastq
SRR6935176	4669	4669	4669_R1.fastq.gz	4669_R2.fastq.gz	7	WGS	GENOMIC	paired	ILLUMINA	NextSeq 500	fastq
SRR6935177	4670	4670	4670_R1.fastq.gz	4670_R2.fastq.gz	8	WGS	GENOMIC	paired	ILLUMINA	NextSeq 500	fastq
SRR6935172	4671	4671	4671_R1.fastq.gz	4671_R2.fastq.gz	9	WGS	GENOMIC	paired	ILLUMINA	NextSeq 500	fastq
SRR6935173	4672	4672	4672_R1.fastq.gz	4672_R2.fastq.gz	10	WGS	GENOMIC	paired	ILLUMINA	NextSeq 500	fastq
SRR6934940	4673	4673	4673_R1.fastq.gz	4673_R2.fastq.gz	11	WGS	GENOMIC	paired	ILLUMINA	NextSeq 500	fastq
SRR6934941	4674	4674	4674_R1.fastq.gz	4674_R2.fastq.gz	12	WGS	GENOMIC	paired	ILLUMINA	NextSeq 500	fastq
SRR6934942	4675	4675	4675_R1.fastq.gz	4675_R2.fastq.gz	13	WGS	GENOMIC	paired	ILLUMINA	NextSeq 500	fastq
SRR6934943	4676	4676	4676_R1.fastq.gz	4676_R2.fastq.gz	14	WGS	GENOMIC	paired	ILLUMINA	NextSeq 500	fastq
SRR6934944	4677	4677	4677_R1.fastq.gz	4677_R2.fastq.gz	15	WGS	GENOMIC	paired	ILLUMINA	NextSeq 500	fastq
SRR6934945	4678	4678	4678_R1.fastq.gz	4678_R2.fastq.gz	16	WGS	GENOMIC	paired	ILLUMINA	NextSeq 500	fastq
SRR6934946	4679	4679	4679_R1.fastq.gz	4679_R2.fastq.gz	17	WGS	GENOMIC	paired	ILLUMINA	NextSeq 500	fastq
SRR6934947	4680	4680	4680_R1.fastq.gz	4680_R2.fastq.gz	18	WGS	GENOMIC	paired	ILLUMINA	NextSeq 500	fastq
SRR6934938	4681	4681	4681_R1.fastq.gz	4681_R2.fastq.gz	19	WGS	GENOMIC	paired	ILLUMINA	NextSeq 500	fastq
SRR6934939	4682	4682	4682_R1.fastq.gz	4682_R2.fastq.gz	20	WGS	GENOMIC	paired	ILLUMINA	NextSeq 500	fastq
SRR6935044	4683	4683	4683_R1.fastq.gz	4683_R2.fastq.gz	21	WGS	GENOMIC	paired	ILLUMINA	NextSeq 500	fastq
SRR6935043	4684	4684	4684_R1.fastq.gz	4684_R2.fastq.gz	22	WGS	GENOMIC	paired	ILLUMINA	NextSeq 500	fastq
SRR6935046	4685	4685	4685_R1.fastq.gz	4685_R2.fastq.gz	23	WGS	GENOMIC	paired	ILLUMINA	NextSeq 500	fastq
SRR6935045	4686	4686	4686_R1.fastq.gz	4686_R2.fastq.gz	24	WGS	GENOMIC	paired	ILLUMINA	NextSeq 500	fastq
SRR6935040	4687	4687	4687_R1.fastq.gz	4687_R2.fastq.gz	25	WGS	GENOMIC	paired	ILLUMINA	NextSeq 500	fastq
SRR6935039	4688	4688	4688_R1.fastq.gz	4688_R2.fastq.gz	26	WGS	GENOMIC	paired	ILLUMINA	NextSeq 500	fastq
SRR6935042	4689	4689	4689_R1.fastq.gz	4689_R2.fastq.gz	27	WGS	GENOMIC	paired	ILLUMINA	NextSeq 500	fastq
SRR6935041	4690	4690	4690_R1.fastq.gz	4690_R2.fastq.gz	28	WGS	GENOMIC	paired	ILLUMINA	NextSeq 500	fastq
SRR6935048	4691	4691	4691_R1.fastq.gz	4691_R2.fastq.gz	29	WGS	GENOMIC	paired	ILLUMINA	NextSeq 500	fastq
SRR6935047	4692	4692	4692_R1.fastq.gz	4692_R2.fastq.gz	30	WGS	GENOMIC	paired	ILLUMINA	NextSeq 500	fastq
SRR6935168	4693	4693	4693_R1.fastq.gz	4693_R2.fastq.gz	31	WGS	GENOMIC	paired	ILLUMINA	NextSeq 500	fastq
SRR6935169	4694	4694	4694_R1.fastq.gz	4694_R2.fastq.gz	32	WGS	GENOMIC	paired	ILLUMINA	NextSeq 500	fastq
SRR6935166	4695	4695	4695_R1.fastq.gz	4695_R2.fastq.gz	33	WGS	GENOMIC	paired	ILLUMINA	NextSeq 500	fastq
SRR6935167	4696	4696	4696_R1.fastq.gz	4696_R2.fastq.gz	34	WGS	GENOMIC	paired	ILLUMINA	NextSeq 500	fastq
SRR6935164	4697	4697	4697_R1.fastq.gz	4697_R2.fastq.gz	35	WGS	GENOMIC	paired	ILLUMINA	NextSeq 500	fastq
SRR6935165	4698	4698	4698_R1.fastq.gz	4698_R2.fastq.gz	36	WGS	GENOMIC	paired	ILLUMINA	NextSeq 500	fastq
SRR6935162	4699	4699	4699_R1.fastq.gz	4699_R2.fastq.gz	37	WGS	GENOMIC	paired	ILLUMINA	NextSeq 500	fastq
SRR6935163	4700	4700	4700_R1.fastq.gz	4700_R2.fastq.gz	38	WGS	GENOMIC	paired	ILLUMINA	NextSeq 500	fastq
SRR6935170	4701	4701	4701_R1.fastq.gz	4701_R2.fastq.gz	39	WGS	GENOMIC	paired	ILLUMINA	NextSeq 500	fastq
SRR6935171	4702	4702	4702_R1.fastq.gz	4702_R2.fastq.gz	40	WGS	GENOMIC	paired	ILLUMINA	NextSeq 500	fastq
SRR6934901	4703	4703	4703_R1.fastq.gz	4703_R2.fastq.gz	41	WGS	GENOMIC	paired	ILLUMINA	NextSeq 500	fastq
SRR6934900	4704	4704	4704_R1.fastq.gz	4704_R2.fastq.gz	42	WGS	GENOMIC	paired	ILLUMINA	NextSeq 500	fastq
SRR6934899	4705	4705	4705_R1.fastq.gz	4705_R2.fastq.gz	43	WGS	GENOMIC	paired	ILLUMINA	NextSeq 500	fastq
SRR6934898	4706	4706	4706_R1.fastq.gz	4706_R2.fastq.gz	44	WGS	GENOMIC	paired	ILLUMINA	NextSeq 500	fastq
SRR6934905	4707	4707	4707_R1.fastq.gz	4707_R2.fastq.gz	45	WGS	GENOMIC	paired	ILLUMINA	NextSeq 500	fastq
SRR6934904	4708	4708	4708_R1.fastq.gz	4708_R2.fastq.gz	46	WGS	GENOMIC	paired	ILLUMINA	NextSeq 500	fastq
SRR6934903	4709	4709	4709_R1.fastq.gz	4709_R2.fastq.gz	47	WGS	GENOMIC	paired	ILLUMINA	NextSeq 500	fastq
SRR6934902	4710	4710	4710_R1.fastq.gz	4710_R2.fastq.gz	48	WGS	GENOMIC	paired	ILLUMINA	NextSeq 500	fastq
SRR6934907	4711	4711	4711_R1.fastq.gz	4711_R2.fastq.gz	49	WGS	GENOMIC	paired	ILLUMINA	NextSeq 500	fastq
SRR6934906	4712	4712	4712_R1.fastq.gz	4712_R2.fastq.gz	50	WGS	GENOMIC	paired	ILLUMINA	NextSeq 500	fastq
SRR6935005	4713	4713	4713_R1.fastq.gz	4713_R2.fastq.gz	51	WGS	GENOMIC	paired	ILLUMINA	NextSeq 500	fastq
SRR6935006	4714	4714	4714_R1.fastq.gz	4714_R2.fastq.gz	52	WGS	GENOMIC	paired	ILLUMINA	NextSeq 500	fastq
SRR6935007	4715	4715	4715_R1.fastq.gz	4715_R2.fastq.gz	53	WGS	GENOMIC	paired	ILLUMINA	NextSeq 500	fastq
SRR6935008	4716	4716	4716_R1.fastq.gz	4716_R2.fastq.gz	54	WGS	GENOMIC	paired	ILLUMINA	NextSeq 500	fastq
SRR6935001	4717	4717	4717_R1.fastq.gz	4717_R2.fastq.gz	55	WGS	GENOMIC	paired	ILLUMINA	NextSeq 500	fastq
SRR6935002	4718	4718	4718_R1.fastq.gz	4718_R2.fastq.gz	56	WGS	GENOMIC	paired	ILLUMINA	NextSeq 500	fastq
SRR6935003	4719	4719	4719_R1.fastq.gz	4719_R2.fastq.gz	57	WGS	GENOMIC	paired	ILLUMINA	NextSeq 500	fastq
SRR6935004	4720	4720	4720_R1.fastq.gz	4720_R2.fastq.gz	58	WGS	GENOMIC	paired	ILLUMINA	NextSeq 500	fastq
SRR6934999	4721	4721	4721_R1.fastq.gz	4721_R2.fastq.gz	59	WGS	GENOMIC	paired	ILLUMINA	NextSeq 500	fastq
SRR6935000	4722	4722	4722_R1.fastq.gz	4722_R2.fastq.gz	60	WGS	GENOMIC	paired	ILLUMINA	NextSeq 500	fastq
SRR6935110	5343	5343	5343_R1.fastq.gz	5343_R2.fastq.gz	1	WGS	GENOMIC	paired	ILLUMINA	NextSeq 500	fastq
SRR6935109	5344	5344	5344_R1.fastq.gz	5344_R2.fastq.gz	2	WGS	GENOMIC	paired	ILLUMINA	NextSeq 500	fastq
SRR6935112	5345	5345	5345_R1.fastq.gz	5345_R2.fastq.gz	3	WGS	GENOMIC	paired	ILLUMINA	NextSeq 500	fastq
SRR6935111	5346	5346	5346_R1.fastq.gz	5346_R2.fastq.gz	4	WGS	GENOMIC	paired	ILLUMINA	NextSeq 500	fastq
SRR6935114	5347	5347	5347_R1.fastq.gz	5347_R2.fastq.gz	5	WGS	GENOMIC	paired	ILLUMINA	NextSeq 500	fastq
SRR6935113	5348	5348	5348_R1.fastq.gz	5348_R2.fastq.gz	6	WGS	GENOMIC	paired	ILLUMINA	NextSeq 500	fastq
SRR6935116	5349	5349	5349_R1.fastq.gz	5349_R2.fastq.gz	7	WGS	GENOMIC	paired	ILLUMINA	NextSeq 500	fastq
SRR6935115	5350	5350	5350_R1.fastq.gz	5350_R2.fastq.gz	8	WGS	GENOMIC	paired	ILLUMINA	NextSeq 500	fastq
SRR6935108	5351	5351	5351_R1.fastq.gz	5351_R2.fastq.gz	9	WGS	GENOMIC	paired	ILLUMINA	NextSeq 500	fastq
SRR6935107	5352	5352	5352_R1.fastq.gz	5352_R2.fastq.gz	10	WGS	GENOMIC	paired	ILLUMINA	NextSeq 500	fastq
SRR6934862	5353	5353	5353_R1.fastq.gz	5353_R2.fastq.gz	11	WGS	GENOMIC	paired	ILLUMINA	NextSeq 500	fastq
SRR6934863	5354	5354	5354_R1.fastq.gz	5354_R2.fastq.gz	12	WGS	GENOMIC	paired	ILLUMINA	NextSeq 500	fastq
SRR6934860	5355	5355	5355_R1.fastq.gz	5355_R2.fastq.gz	13	WGS	GENOMIC	paired	ILLUMINA	NextSeq 500	fastq
SRR6934861	5356	5356	5356_R1.fastq.gz	5356_R2.fastq.gz	14	WGS	GENOMIC	paired	ILLUMINA	NextSeq 500	fastq
SRR6934866	5357	5357	5357_R1.fastq.gz	5357_R2.fastq.gz	15	WGS	GENOMIC	paired	ILLUMINA	NextSeq 500	fastq
SRR6934867	5358	5358	5358_R1.fastq.gz	5358_R2.fastq.gz	16	WGS	GENOMIC	paired	ILLUMINA	NextSeq 500	fastq
SRR6934864	5359	5359	5359_R1.fastq.gz	5359_R2.fastq.gz	17	WGS	GENOMIC	paired	ILLUMINA	NextSeq 500	fastq
SRR6934865	5360	5360	5360_R1.fastq.gz	5360_R2.fastq.gz	18	WGS	GENOMIC	paired	ILLUMINA	NextSeq 500	fastq
SRR6934858	5361	5361	5361_R1.fastq.gz	5361_R2.fastq.gz	19	WGS	GENOMIC	paired	ILLUMINA	NextSeq 500	fastq
SRR6934859	5362	5362	5362_R1.fastq.gz	5362_R2.fastq.gz	20	WGS	GENOMIC	paired	ILLUMINA	NextSeq 500	fastq
SRR6934955	5363	5363	5363_R1.fastq.gz	5363_R2.fastq.gz	21	WGS	GENOMIC	paired	ILLUMINA	NextSeq 500	fastq
SRR6934954	5364	5364	5364_R1.fastq.gz	5364_R2.fastq.gz	22	WGS	GENOMIC	paired	ILLUMINA	NextSeq 500	fastq
SRR6934953	5365	5365	5365_R1.fastq.gz	5365_R2.fastq.gz	23	WGS	GENOMIC	paired	ILLUMINA	NextSeq 500	fastq
SRR6934952	5366	5366	5366_R1.fastq.gz	5366_R2.fastq.gz	24	WGS	GENOMIC	paired	ILLUMINA	NextSeq 500	fastq
SRR6934951	5367	5367	5367_R1.fastq.gz	5367_R2.fastq.gz	25	WGS	GENOMIC	paired	ILLUMINA	NextSeq 500	fastq
SRR6934950	5368	5368	5368_R1.fastq.gz	5368_R2.fastq.gz	26	WGS	GENOMIC	paired	ILLUMINA	NextSeq 500	fastq
SRR6934949	5369	5369	5369_R1.fastq.gz	5369_R2.fastq.gz	27	WGS	GENOMIC	paired	ILLUMINA	NextSeq 500	fastq
SRR6934948	5370	5370	5370_R1.fastq.gz	5370_R2.fastq.gz	28	WGS	GENOMIC	paired	ILLUMINA	NextSeq 500	fastq
SRR6934957	5371	5371	5371_R1.fastq.gz	5371_R2.fastq.gz	29	WGS	GENOMIC	paired	ILLUMINA	NextSeq 500	fastq
SRR6934956	5372	5372	5372_R1.fastq.gz	5372_R2.fastq.gz	30	WGS	GENOMIC	paired	ILLUMINA	NextSeq 500	fastq
SRR6935049	5373	5373	5373_R1.fastq.gz	5373_R2.fastq.gz	31	WGS	GENOMIC	paired	ILLUMINA	NextSeq 500	fastq
SRR6935050	5374	5374	5374_R1.fastq.gz	5374_R2.fastq.gz	32	WGS	GENOMIC	paired	ILLUMINA	NextSeq 500	fastq
SRR6935051	5375	5375	5375_R1.fastq.gz	5375_R2.fastq.gz	33	WGS	GENOMIC	paired	ILLUMINA	NextSeq 500	fastq
SRR6935052	5376	5376	5376_R1.fastq.gz	5376_R2.fastq.gz	34	WGS	GENOMIC	paired	ILLUMINA	NextSeq 500	fastq
SRR6935053	5377	5377	5377_R1.fastq.gz	5377_R2.fastq.gz	35	WGS	GENOMIC	paired	ILLUMINA	NextSeq 500	fastq
SRR6935054	5378	5378	5378_R1.fastq.gz	5378_R2.fastq.gz	36	WGS	GENOMIC	paired	ILLUMINA	NextSeq 500	fastq
SRR6935055	5379	5379	5379_R1.fastq.gz	5379_R2.fastq.gz	37	WGS	GENOMIC	paired	ILLUMINA	NextSeq 500	fastq
SRR6935056	5380	5380	5380_R1.fastq.gz	5380_R2.fastq.gz	38	WGS	GENOMIC	paired	ILLUMINA	NextSeq 500	fastq
SRR6935057	5381	5381	5381_R1.fastq.gz	5381_R2.fastq.gz	39	WGS	GENOMIC	paired	ILLUMINA	NextSeq 500	fastq
SRR6935058	5382	5382	5382_R1.fastq.gz	5382_R2.fastq.gz	40	WGS	GENOMIC	paired	ILLUMINA	NextSeq 500	fastq
SRR6934937	4723	4723	4723_R1.fastq.gz	4723_R2.fastq.gz	1	WGS	GENOMIC	paired	ILLUMINA	NextSeq 500	fastq
SRR6934936	4724	4724	4724_R1.fastq.gz	4724_R2.fastq.gz	2	WGS	GENOMIC	paired	ILLUMINA	NextSeq 500	fastq
SRR6934935	4725	4725	4725_R1.fastq.gz	4725_R2.fastq.gz	3	WGS	GENOMIC	paired	ILLUMINA	NextSeq 500	fastq
SRR6934934	4726	4726	4726_R1.fastq.gz	4726_R2.fastq.gz	4	WGS	GENOMIC	paired	ILLUMINA	NextSeq 500	fastq
SRR6934933	4727	4727	4727_R1.fastq.gz	4727_R2.fastq.gz	5	WGS	GENOMIC	paired	ILLUMINA	NextSeq 500	fastq
SRR6934932	4728	4728	4728_R1.fastq.gz	4728_R2.fastq.gz	6	WGS	GENOMIC	paired	ILLUMINA	NextSeq 500	fastq
SRR6934931	4729	4729	4729_R1.fastq.gz	4729_R2.fastq.gz	7	WGS	GENOMIC	paired	ILLUMINA	NextSeq 500	fastq
SRR6934930	4730	4730	4730_R1.fastq.gz	4730_R2.fastq.gz	8	WGS	GENOMIC	paired	ILLUMINA	NextSeq 500	fastq
SRR6934929	4731	4731	4731_R1.fastq.gz	4731_R2.fastq.gz	9	WGS	GENOMIC	paired	ILLUMINA	NextSeq 500	fastq
SRR6934928	4732	4732	4732_R1.fastq.gz	4732_R2.fastq.gz	10	WGS	GENOMIC	paired	ILLUMINA	NextSeq 500	fastq
SRR6934842	4733	4733	4733_R1.fastq.gz	4733_R2.fastq.gz	11	WGS	GENOMIC	paired	ILLUMINA	NextSeq 500	fastq
SRR6934843	4734	4734	4734_R1.fastq.gz	4734_R2.fastq.gz	12	WGS	GENOMIC	paired	ILLUMINA	NextSeq 500	fastq
SRR6935025	4735	4735	4735_R1.fastq.gz	4735_R2.fastq.gz	13	WGS	GENOMIC	paired	ILLUMINA	NextSeq 500	fastq
SRR6935026	4736	4736	4736_R1.fastq.gz	4736_R2.fastq.gz	14	WGS	GENOMIC	paired	ILLUMINA	NextSeq 500	fastq
SRR6934846	4737	4737	4737_R1.fastq.gz	4737_R2.fastq.gz	15	WGS	GENOMIC	paired	ILLUMINA	NextSeq 500	fastq
SRR6934847	4738	4738	4738_R1.fastq.gz	4738_R2.fastq.gz	16	WGS	GENOMIC	paired	ILLUMINA	NextSeq 500	fastq
SRR6934848	4739	4739	4739_R1.fastq.gz	4739_R2.fastq.gz	17	WGS	GENOMIC	paired	ILLUMINA	NextSeq 500	fastq
SRR6934849	4740	4740	4740_R1.fastq.gz	4740_R2.fastq.gz	18	WGS	GENOMIC	paired	ILLUMINA	NextSeq 500	fastq
SRR6935027	4741	4741	4741_R1.fastq.gz	4741_R2.fastq.gz	19	WGS	GENOMIC	paired	ILLUMINA	NextSeq 500	fastq
SRR6935028	4742	4742	4742_R1.fastq.gz	4742_R2.fastq.gz	20	WGS	GENOMIC	paired	ILLUMINA	NextSeq 500	fastq
SRR6935140	4743	4743	4743_R1.fastq.gz	4743_R2.fastq.gz	21	WGS	GENOMIC	paired	ILLUMINA	NextSeq 500	fastq
SRR6935139	4744	4744	4744_R1.fastq.gz	4744_R2.fastq.gz	22	WGS	GENOMIC	paired	ILLUMINA	NextSeq 500	fastq
SRR6935142	4745	4745	4745_R1.fastq.gz	4745_R2.fastq.gz	23	WGS	GENOMIC	paired	ILLUMINA	NextSeq 500	fastq
SRR6935141	4746	4746	4746_R1.fastq.gz	4746_R2.fastq.gz	24	WGS	GENOMIC	paired	ILLUMINA	NextSeq 500	fastq
SRR6935144	4747	4747	4747_R1.fastq.gz	4747_R2.fastq.gz	25	WGS	GENOMIC	paired	ILLUMINA	NextSeq 500	fastq
SRR6935143	4748	4748	4748_R1.fastq.gz	4748_R2.fastq.gz	26	WGS	GENOMIC	paired	ILLUMINA	NextSeq 500	fastq
SRR6935146	4749	4749	4749_R1.fastq.gz	4749_R2.fastq.gz	27	WGS	GENOMIC	paired	ILLUMINA	NextSeq 500	fastq
SRR6935145	4750	4750	4750_R1.fastq.gz	4750_R2.fastq.gz	28	WGS	GENOMIC	paired	ILLUMINA	NextSeq 500	fastq
SRR6935138	4751	4751	4751_R1.fastq.gz	4751_R2.fastq.gz	29	WGS	GENOMIC	paired	ILLUMINA	NextSeq 500	fastq
SRR6935137	4752	4752	4752_R1.fastq.gz	4752_R2.fastq.gz	30	WGS	GENOMIC	paired	ILLUMINA	NextSeq 500	fastq
SRR6935033	4753	4753	4753_R1.fastq.gz	4753_R2.fastq.gz	31	WGS	GENOMIC	paired	ILLUMINA	NextSeq 500	fastq
SRR6935034	4754	4754	4754_R1.fastq.gz	4754_R2.fastq.gz	32	WGS	GENOMIC	paired	ILLUMINA	NextSeq 500	fastq
SRR6935031	4755	4755	4755_R1.fastq.gz	4755_R2.fastq.gz	33	WGS	GENOMIC	paired	ILLUMINA	NextSeq 500	fastq
SRR6935032	4756	4756	4756_R1.fastq.gz	4756_R2.fastq.gz	34	WGS	GENOMIC	paired	ILLUMINA	NextSeq 500	fastq
SRR6935037	4757	4757	4757_R1.fastq.gz	4757_R2.fastq.gz	35	WGS	GENOMIC	paired	ILLUMINA	NextSeq 500	fastq
SRR6935038	4758	4758	4758_R1.fastq.gz	4758_R2.fastq.gz	36	WGS	GENOMIC	paired	ILLUMINA	NextSeq 500	fastq
SRR6935035	4759	4759	4759_R1.fastq.gz	4759_R2.fastq.gz	37	WGS	GENOMIC	paired	ILLUMINA	NextSeq 500	fastq
SRR6935036	4760	4760	4760_R1.fastq.gz	4760_R2.fastq.gz	38	WGS	GENOMIC	paired	ILLUMINA	NextSeq 500	fastq
SRR6935029	4761	4761	4761_R1.fastq.gz	4761_R2.fastq.gz	39	WGS	GENOMIC	paired	ILLUMINA	NextSeq 500	fastq
SRR6935030	4762	4762	4762_R1.fastq.gz	4762_R2.fastq.gz	40	WGS	GENOMIC	paired	ILLUMINA	NextSeq 500	fastq
SRR6934893	4763	4763	4763_R1.fastq.gz	4763_R2.fastq.gz	41	WGS	GENOMIC	paired	ILLUMINA	NextSeq 500	fastq
SRR6934892	4764	4764	4764_R1.fastq.gz	4764_R2.fastq.gz	42	WGS	GENOMIC	paired	ILLUMINA	NextSeq 500	fastq
SRR6934891	4765	4765	4765_R1.fastq.gz	4765_R2.fastq.gz	43	WGS	GENOMIC	paired	ILLUMINA	NextSeq 500	fastq
SRR6934890	4766	4766	4766_R1.fastq.gz	4766_R2.fastq.gz	44	WGS	GENOMIC	paired	ILLUMINA	NextSeq 500	fastq
SRR6934897	4767	4767	4767_R1.fastq.gz	4767_R2.fastq.gz	45	WGS	GENOMIC	paired	ILLUMINA	NextSeq 500	fastq
SRR6934896	4768	4768	4768_R1.fastq.gz	4768_R2.fastq.gz	46	WGS	GENOMIC	paired	ILLUMINA	NextSeq 500	fastq
SRR6934895	4769	4769	4769_R1.fastq.gz	4769_R2.fastq.gz	47	WGS	GENOMIC	paired	ILLUMINA	NextSeq 500	fastq
SRR6934894	4770	4770	4770_R1.fastq.gz	4770_R2.fastq.gz	48	WGS	GENOMIC	paired	ILLUMINA	NextSeq 500	fastq
SRR6934889	4771	4771	4771_R1.fastq.gz	4771_R2.fastq.gz	49	WGS	GENOMIC	paired	ILLUMINA	NextSeq 500	fastq
SRR6934888	4772	4772	4772_R1.fastq.gz	4772_R2.fastq.gz	50	WGS	GENOMIC	paired	ILLUMINA	NextSeq 500	fastq
SRR6935158	4773	4773	4773_R1.fastq.gz	4773_R2.fastq.gz	51	WGS	GENOMIC	paired	ILLUMINA	NextSeq 500	fastq
SRR6935159	4774	4774	4774_R1.fastq.gz	4774_R2.fastq.gz	52	WGS	GENOMIC	paired	ILLUMINA	NextSeq 500	fastq
SRR6935160	4775	4775	4775_R1.fastq.gz	4775_R2.fastq.gz	53	WGS	GENOMIC	paired	ILLUMINA	NextSeq 500	fastq
SRR6935161	4776	4776	4776_R1.fastq.gz	4776_R2.fastq.gz	54	WGS	GENOMIC	paired	ILLUMINA	NextSeq 500	fastq
SRR6935154	4777	4777	4777_R1.fastq.gz	4777_R2.fastq.gz	55	WGS	GENOMIC	paired	ILLUMINA	NextSeq 500	fastq
SRR6935155	4778	4778	4778_R1.fastq.gz	4778_R2.fastq.gz	56	WGS	GENOMIC	paired	ILLUMINA	NextSeq 500	fastq
SRR6935156	4779	4779	4779_R1.fastq.gz	4779_R2.fastq.gz	57	WGS	GENOMIC	paired	ILLUMINA	NextSeq 500	fastq
SRR6935157	4780	4780	4780_R1.fastq.gz	4780_R2.fastq.gz	58	WGS	GENOMIC	paired	ILLUMINA	NextSeq 500	fastq
SRR6935152	4781	4781	4781_R1.fastq.gz	4781_R2.fastq.gz	59	WGS	GENOMIC	paired	ILLUMINA	NextSeq 500	fastq
SRR6935153	4782	4782	4782_R1.fastq.gz	4782_R2.fastq.gz	60	WGS	GENOMIC	paired	ILLUMINA	NextSeq 500	fastq
SRR6935148	5175	5175	5175_R1.fastq.gz	5175_R2.fastq.gz	1	WGS	GENOMIC	paired	ILLUMINA	NextSeq 500	fastq
SRR6935147	5176	5176	5176_R1.fastq.gz	5176_R2.fastq.gz	2	WGS	GENOMIC	paired	ILLUMINA	NextSeq 500	fastq
SRR6935088	5177	5177	5177_R1.fastq.gz	5177_R2.fastq.gz	3	WGS	GENOMIC	paired	ILLUMINA	NextSeq 500	fastq
SRR6935087	5178	5178	5178_R1.fastq.gz	5178_R2.fastq.gz	4	WGS	GENOMIC	paired	ILLUMINA	NextSeq 500	fastq
SRR6935082	5179	5179	5179_R1.fastq.gz	5179_R2.fastq.gz	5	WGS	GENOMIC	paired	ILLUMINA	NextSeq 500	fastq
SRR6935081	5180	5180	5180_R1.fastq.gz	5180_R2.fastq.gz	6	WGS	GENOMIC	paired	ILLUMINA	NextSeq 500	fastq
SRR6935084	5181	5181	5181_R1.fastq.gz	5181_R2.fastq.gz	7	WGS	GENOMIC	paired	ILLUMINA	NextSeq 500	fastq
SRR6935083	5182	5182	5182_R1.fastq.gz	5182_R2.fastq.gz	8	WGS	GENOMIC	paired	ILLUMINA	NextSeq 500	fastq
SRR6935151	5183	5183	5183_R1.fastq.gz	5183_R2.fastq.gz	9	WGS	GENOMIC	paired	ILLUMINA	NextSeq 500	fastq
SRR6935150	5184	5184	5184_R1.fastq.gz	5184_R2.fastq.gz	10	WGS	GENOMIC	paired	ILLUMINA	NextSeq 500	fastq
SRR6934985	5185	5185	5185_R1.fastq.gz	5185_R2.fastq.gz	11	WGS	GENOMIC	paired	ILLUMINA	NextSeq 500	fastq
SRR6934986	5186	5186	5186_R1.fastq.gz	5186_R2.fastq.gz	12	WGS	GENOMIC	paired	ILLUMINA	NextSeq 500	fastq
SRR6934983	5187	5187	5187_R1.fastq.gz	5187_R2.fastq.gz	13	WGS	GENOMIC	paired	ILLUMINA	NextSeq 500	fastq
SRR6934984	5188	5188	5188_R1.fastq.gz	5188_R2.fastq.gz	14	WGS	GENOMIC	paired	ILLUMINA	NextSeq 500	fastq
SRR6934981	5189	5189	5189_R1.fastq.gz	5189_R2.fastq.gz	15	WGS	GENOMIC	paired	ILLUMINA	NextSeq 500	fastq
SRR6934982	5190	5190	5190_R1.fastq.gz	5190_R2.fastq.gz	16	WGS	GENOMIC	paired	ILLUMINA	NextSeq 500	fastq
SRR6934979	5191	5191	5191_R1.fastq.gz	5191_R2.fastq.gz	17	WGS	GENOMIC	paired	ILLUMINA	NextSeq 500	fastq
SRR6934980	5192	5192	5192_R1.fastq.gz	5192_R2.fastq.gz	18	WGS	GENOMIC	paired	ILLUMINA	NextSeq 500	fastq
SRR6934987	5193	5193	5193_R1.fastq.gz	5193_R2.fastq.gz	19	WGS	GENOMIC	paired	ILLUMINA	NextSeq 500	fastq
SRR6934988	5194	5194	5194_R1.fastq.gz	5194_R2.fastq.gz	20	WGS	GENOMIC	paired	ILLUMINA	NextSeq 500	fastq
SRR6935060	5195	5195	5195_R1.fastq.gz	5195_R2.fastq.gz	21	WGS	GENOMIC	paired	ILLUMINA	NextSeq 500	fastq
SRR6935059	5196	5196	5196_R1.fastq.gz	5196_R2.fastq.gz	22	WGS	GENOMIC	paired	ILLUMINA	NextSeq 500	fastq
SRR6935014	5197	5197	5197_R1.fastq.gz	5197_R2.fastq.gz	23	WGS	GENOMIC	paired	ILLUMINA	NextSeq 500	fastq
SRR6935013	5198	5198	5198_R1.fastq.gz	5198_R2.fastq.gz	24	WGS	GENOMIC	paired	ILLUMINA	NextSeq 500	fastq
SRR6935012	5199	5199	5199_R1.fastq.gz	5199_R2.fastq.gz	25	WGS	GENOMIC	paired	ILLUMINA	NextSeq 500	fastq
SRR6935011	5200	5200	5200_R1.fastq.gz	5200_R2.fastq.gz	26	WGS	GENOMIC	paired	ILLUMINA	NextSeq 500	fastq
SRR6935010	5201	5201	5201_R1.fastq.gz	5201_R2.fastq.gz	27	WGS	GENOMIC	paired	ILLUMINA	NextSeq 500	fastq
SRR6935009	5202	5202	5202_R1.fastq.gz	5202_R2.fastq.gz	28	WGS	GENOMIC	paired	ILLUMINA	NextSeq 500	fastq
SRR6935078	5203	5203	5203_R1.fastq.gz	5203_R2.fastq.gz	29	WGS	GENOMIC	paired	ILLUMINA	NextSeq 500	fastq
SRR6935077	5204	5204	5204_R1.fastq.gz	5204_R2.fastq.gz	30	WGS	GENOMIC	paired	ILLUMINA	NextSeq 500	fastq
SRR6934910	5205	5205	5205_R1.fastq.gz	5205_R2.fastq.gz	31	WGS	GENOMIC	paired	ILLUMINA	NextSeq 500	fastq
SRR6934911	5206	5206	5206_R1.fastq.gz	5206_R2.fastq.gz	32	WGS	GENOMIC	paired	ILLUMINA	NextSeq 500	fastq
SRR6934912	5207	5207	5207_R1.fastq.gz	5207_R2.fastq.gz	33	WGS	GENOMIC	paired	ILLUMINA	NextSeq 500	fastq
SRR6934913	5208	5208	5208_R1.fastq.gz	5208_R2.fastq.gz	34	WGS	GENOMIC	paired	ILLUMINA	NextSeq 500	fastq
SRR6934914	5209	5209	5209_R1.fastq.gz	5209_R2.fastq.gz	35	WGS	GENOMIC	paired	ILLUMINA	NextSeq 500	fastq
SRR6934915	5210	5210	5210_R1.fastq.gz	5210_R2.fastq.gz	36	WGS	GENOMIC	paired	ILLUMINA	NextSeq 500	fastq
SRR6934916	5211	5211	5211_R1.fastq.gz	5211_R2.fastq.gz	37	WGS	GENOMIC	paired	ILLUMINA	NextSeq 500	fastq
SRR6934917	5212	5212	5212_R1.fastq.gz	5212_R2.fastq.gz	38	WGS	GENOMIC	paired	ILLUMINA	NextSeq 500	fastq
SRR6934908	5213	5213	5213_R1.fastq.gz	5213_R2.fastq.gz	39	WGS	GENOMIC	paired	ILLUMINA	NextSeq 500	fastq
SRR6934909	5214	5214	5214_R1.fastq.gz	5214_R2.fastq.gz	40	WGS	GENOMIC	paired	ILLUMINA	NextSeq 500	fastq
SRR6934836	5217	5217	5217_R1.fastq.gz	5217_R2.fastq.gz	1	WGS	GENOMIC	paired	ILLUMINA	NextSeq 500	fastq
SRR6934837	5218	5218	5218_R1.fastq.gz	5218_R2.fastq.gz	2	WGS	GENOMIC	paired	ILLUMINA	NextSeq 500	fastq
SRR6934838	5219	5219	5219_R1.fastq.gz	5219_R2.fastq.gz	3	WGS	GENOMIC	paired	ILLUMINA	NextSeq 500	fastq
SRR6934839	5220	5220	5220_R1.fastq.gz	5220_R2.fastq.gz	4	WGS	GENOMIC	paired	ILLUMINA	NextSeq 500	fastq
SRR6934832	5221	5221	5221_R1.fastq.gz	5221_R2.fastq.gz	5	WGS	GENOMIC	paired	ILLUMINA	NextSeq 500	fastq
SRR6934833	5222	5222	5222_R1.fastq.gz	5222_R2.fastq.gz	6	WGS	GENOMIC	paired	ILLUMINA	NextSeq 500	fastq
SRR6934834	5223	5223	5223_R1.fastq.gz	5223_R2.fastq.gz	7	WGS	GENOMIC	paired	ILLUMINA	NextSeq 500	fastq
SRR6934835	5224	5224	5224_R1.fastq.gz	5224_R2.fastq.gz	8	WGS	GENOMIC	paired	ILLUMINA	NextSeq 500	fastq
SRR6934840	5225	5225	5225_R1.fastq.gz	5225_R2.fastq.gz	9	WGS	GENOMIC	paired	ILLUMINA	NextSeq 500	fastq
SRR6934841	5226	5226	5226_R1.fastq.gz	5226_R2.fastq.gz	10	WGS	GENOMIC	paired	ILLUMINA	NextSeq 500	fastq
SRR6934921	5227	5227	5227_R1.fastq.gz	5227_R2.fastq.gz	11	WGS	GENOMIC	paired	ILLUMINA	NextSeq 500	fastq
SRR6934920	5228	5228	5228_R1.fastq.gz	5228_R2.fastq.gz	12	WGS	GENOMIC	paired	ILLUMINA	NextSeq 500	fastq
SRR6934919	5229	5229	5229_R1.fastq.gz	5229_R2.fastq.gz	13	WGS	GENOMIC	paired	ILLUMINA	NextSeq 500	fastq
SRR6934918	5230	5230	5230_R1.fastq.gz	5230_R2.fastq.gz	14	WGS	GENOMIC	paired	ILLUMINA	NextSeq 500	fastq
SRR6934925	5231	5231	5231_R1.fastq.gz	5231_R2.fastq.gz	15	WGS	GENOMIC	paired	ILLUMINA	NextSeq 500	fastq
SRR6934924	5232	5232	5232_R1.fastq.gz	5232_R2.fastq.gz	16	WGS	GENOMIC	paired	ILLUMINA	NextSeq 500	fastq
SRR6934923	5233	5233	5233_R1.fastq.gz	5233_R2.fastq.gz	17	WGS	GENOMIC	paired	ILLUMINA	NextSeq 500	fastq
SRR6934922	5234	5234	5234_R1.fastq.gz	5234_R2.fastq.gz	18	WGS	GENOMIC	paired	ILLUMINA	NextSeq 500	fastq
SRR6934927	5235	5235	5235_R1.fastq.gz	5235_R2.fastq.gz	19	WGS	GENOMIC	paired	ILLUMINA	NextSeq 500	fastq
SRR6934926	5236	5236	5236_R1.fastq.gz	5236_R2.fastq.gz	20	WGS	GENOMIC	paired	ILLUMINA	NextSeq 500	fastq
SRR6935023	5237	5237	5237_R1.fastq.gz	5237_R2.fastq.gz	21	WGS	GENOMIC	paired	ILLUMINA	NextSeq 500	fastq
SRR6935024	5238	5238	5238_R1.fastq.gz	5238_R2.fastq.gz	22	WGS	GENOMIC	paired	ILLUMINA	NextSeq 500	fastq
SRR6935021	5239	5239	5239_R1.fastq.gz	5239_R2.fastq.gz	23	WGS	GENOMIC	paired	ILLUMINA	NextSeq 500	fastq
SRR6935022	5240	5240	5240_R1.fastq.gz	5240_R2.fastq.gz	24	WGS	GENOMIC	paired	ILLUMINA	NextSeq 500	fastq
SRR6935019	5241	5241	5241_R1.fastq.gz	5241_R2.fastq.gz	25	WGS	GENOMIC	paired	ILLUMINA	NextSeq 500	fastq
SRR6935020	5242	5242	5242_R1.fastq.gz	5242_R2.fastq.gz	26	WGS	GENOMIC	paired	ILLUMINA	NextSeq 500	fastq
SRR6935017	5243	5243	5243_R1.fastq.gz	5243_R2.fastq.gz	27	WGS	GENOMIC	paired	ILLUMINA	NextSeq 500	fastq
SRR6935018	5244	5244	5244_R1.fastq.gz	5244_R2.fastq.gz	28	WGS	GENOMIC	paired	ILLUMINA	NextSeq 500	fastq
SRR6935015	5245	5245	5245_R1.fastq.gz	5245_R2.fastq.gz	29	WGS	GENOMIC	paired	ILLUMINA	NextSeq 500	fastq
SRR6935016	5246	5246	5246_R1.fastq.gz	5246_R2.fastq.gz	30	WGS	GENOMIC	paired	ILLUMINA	NextSeq 500	fastq
SRR6935124	5247	5247	5247_R1.fastq.gz	5247_R2.fastq.gz	31	WGS	GENOMIC	paired	ILLUMINA	NextSeq 500	fastq
SRR6935123	5248	5248	5248_R1.fastq.gz	5248_R2.fastq.gz	32	WGS	GENOMIC	paired	ILLUMINA	NextSeq 500	fastq
SRR6935126	5249	5249	5249_R1.fastq.gz	5249_R2.fastq.gz	33	WGS	GENOMIC	paired	ILLUMINA	NextSeq 500	fastq
SRR6935125	5250	5250	5250_R1.fastq.gz	5250_R2.fastq.gz	34	WGS	GENOMIC	paired	ILLUMINA	NextSeq 500	fastq
SRR6935120	5251	5251	5251_R1.fastq.gz	5251_R2.fastq.gz	35	WGS	GENOMIC	paired	ILLUMINA	NextSeq 500	fastq
SRR6935119	5252	5252	5252_R1.fastq.gz	5252_R2.fastq.gz	36	WGS	GENOMIC	paired	ILLUMINA	NextSeq 500	fastq
SRR6935122	5253	5253	5253_R1.fastq.gz	5253_R2.fastq.gz	37	WGS	GENOMIC	paired	ILLUMINA	NextSeq 500	fastq
SRR6935121	5254	5254	5254_R1.fastq.gz	5254_R2.fastq.gz	38	WGS	GENOMIC	paired	ILLUMINA	NextSeq 500	fastq
SRR6935118	5255	5255	5255_R1.fastq.gz	5255_R2.fastq.gz	39	WGS	GENOMIC	paired	ILLUMINA	NextSeq 500	fastq
SRR6935117	5256	5256	5256_R1.fastq.gz	5256_R2.fastq.gz	40	WGS	GENOMIC	paired	ILLUMINA	NextSeq 500	fastq
SRR6934870	5257	5257	5257_R1.fastq.gz	5257_R2.fastq.gz	1	WGS	GENOMIC	paired	ILLUMINA	NextSeq 500	fastq
SRR6934871	5258	5258	5258_R1.fastq.gz	5258_R2.fastq.gz	2	WGS	GENOMIC	paired	ILLUMINA	NextSeq 500	fastq
SRR6934872	5259	5259	5259_R1.fastq.gz	5259_R2.fastq.gz	3	WGS	GENOMIC	paired	ILLUMINA	NextSeq 500	fastq
SRR6934873	5260	5260	5260_R1.fastq.gz	5260_R2.fastq.gz	4	WGS	GENOMIC	paired	ILLUMINA	NextSeq 500	fastq
SRR6934874	5261	5261	5261_R1.fastq.gz	5261_R2.fastq.gz	5	WGS	GENOMIC	paired	ILLUMINA	NextSeq 500	fastq
SRR6934875	5262	5262	5262_R1.fastq.gz	5262_R2.fastq.gz	6	WGS	GENOMIC	paired	ILLUMINA	NextSeq 500	fastq
SRR6934876	5263	5263	5263_R1.fastq.gz	5263_R2.fastq.gz	7	WGS	GENOMIC	paired	ILLUMINA	NextSeq 500	fastq
SRR6934877	5264	5264	5264_R1.fastq.gz	5264_R2.fastq.gz	8	WGS	GENOMIC	paired	ILLUMINA	NextSeq 500	fastq
SRR6934868	5265	5265	5265_R1.fastq.gz	5265_R2.fastq.gz	9	WGS	GENOMIC	paired	ILLUMINA	NextSeq 500	fastq
SRR6934869	5266	5266	5266_R1.fastq.gz	5266_R2.fastq.gz	10	WGS	GENOMIC	paired	ILLUMINA	NextSeq 500	fastq
SRR6934965	5267	5267	5267_R1.fastq.gz	5267_R2.fastq.gz	11	WGS	GENOMIC	paired	ILLUMINA	NextSeq 500	fastq
SRR6934964	5268	5268	5268_R1.fastq.gz	5268_R2.fastq.gz	12	WGS	GENOMIC	paired	ILLUMINA	NextSeq 500	fastq
SRR6934963	5269	5269	5269_R1.fastq.gz	5269_R2.fastq.gz	13	WGS	GENOMIC	paired	ILLUMINA	NextSeq 500	fastq
SRR6934962	5270	5270	5270_R1.fastq.gz	5270_R2.fastq.gz	14	WGS	GENOMIC	paired	ILLUMINA	NextSeq 500	fastq
SRR6934961	5271	5271	5271_R1.fastq.gz	5271_R2.fastq.gz	15	WGS	GENOMIC	paired	ILLUMINA	NextSeq 500	fastq
SRR6934960	5272	5272	5272_R1.fastq.gz	5272_R2.fastq.gz	16	WGS	GENOMIC	paired	ILLUMINA	NextSeq 500	fastq
SRR6934959	5273	5273	5273_R1.fastq.gz	5273_R2.fastq.gz	17	WGS	GENOMIC	paired	ILLUMINA	NextSeq 500	fastq
SRR6934958	5274	5274	5274_R1.fastq.gz	5274_R2.fastq.gz	18	WGS	GENOMIC	paired	ILLUMINA	NextSeq 500	fastq
SRR6934973	5275	5275	5275_R1.fastq.gz	5275_R2.fastq.gz	19	WGS	GENOMIC	paired	ILLUMINA	NextSeq 500	fastq
SRR6934972	5276	5276	5276_R1.fastq.gz	5276_R2.fastq.gz	20	WGS	GENOMIC	paired	ILLUMINA	NextSeq 500	fastq
SRR6935063	5277	5277	5277_R1.fastq.gz	5277_R2.fastq.gz	21	WGS	GENOMIC	paired	ILLUMINA	NextSeq 500	fastq
SRR6935064	5278	5278	5278_R1.fastq.gz	5278_R2.fastq.gz	22	WGS	GENOMIC	paired	ILLUMINA	NextSeq 500	fastq
SRR6935061	5279	5279	5279_R1.fastq.gz	5279_R2.fastq.gz	23	WGS	GENOMIC	paired	ILLUMINA	NextSeq 500	fastq
SRR6935062	5280	5280	5280_R1.fastq.gz	5280_R2.fastq.gz	24	WGS	GENOMIC	paired	ILLUMINA	NextSeq 500	fastq
SRR6935067	5281	5281	5281_R1.fastq.gz	5281_R2.fastq.gz	25	WGS	GENOMIC	paired	ILLUMINA	NextSeq 500	fastq
SRR6935068	5282	5282	5282_R1.fastq.gz	5282_R2.fastq.gz	26	WGS	GENOMIC	paired	ILLUMINA	NextSeq 500	fastq
SRR6935065	5283	5283	5283_R1.fastq.gz	5283_R2.fastq.gz	27	WGS	GENOMIC	paired	ILLUMINA	NextSeq 500	fastq
SRR6935066	5284	5284	5284_R1.fastq.gz	5284_R2.fastq.gz	28	WGS	GENOMIC	paired	ILLUMINA	NextSeq 500	fastq
SRR6934976	5285	5285	5285_R1.fastq.gz	5285_R2.fastq.gz	29	WGS	GENOMIC	paired	ILLUMINA	NextSeq 500	fastq
SRR6934977	5286	5286	5286_R1.fastq.gz	5286_R2.fastq.gz	30	WGS	GENOMIC	paired	ILLUMINA	NextSeq 500	fastq
SRR6935183	5287	5287	5287_R1.fastq.gz	5287_R2.fastq.gz	31	WGS	GENOMIC	paired	ILLUMINA	NextSeq 500	fastq
SRR6935182	5288	5288	5288_R1.fastq.gz	5288_R2.fastq.gz	32	WGS	GENOMIC	paired	ILLUMINA	NextSeq 500	fastq
SRR6934825	5289	5289	5289_R1.fastq.gz	5289_R2.fastq.gz	33	WGS	GENOMIC	paired	ILLUMINA	NextSeq 500	fastq
SRR6934824	5290	5290	5290_R1.fastq.gz	5290_R2.fastq.gz	34	WGS	GENOMIC	paired	ILLUMINA	NextSeq 500	fastq
SRR6934827	5291	5291	5291_R1.fastq.gz	5291_R2.fastq.gz	35	WGS	GENOMIC	paired	ILLUMINA	NextSeq 500	fastq
SRR6934826	5292	5292	5292_R1.fastq.gz	5292_R2.fastq.gz	36	WGS	GENOMIC	paired	ILLUMINA	NextSeq 500	fastq
SRR6934829	5293	5293	5293_R1.fastq.gz	5293_R2.fastq.gz	37	WGS	GENOMIC	paired	ILLUMINA	NextSeq 500	fastq
SRR6934828	5294	5294	5294_R1.fastq.gz	5294_R2.fastq.gz	38	WGS	GENOMIC	paired	ILLUMINA	NextSeq 500	fastq
SRR6934831	5295	5295	5295_R1.fastq.gz	5295_R2.fastq.gz	39	WGS	GENOMIC	paired	ILLUMINA	NextSeq 500	fastq
SRR6934830	5296	5296	5296_R1.fastq.gz	5296_R2.fastq.gz	40	WGS	GENOMIC	paired	ILLUMINA	NextSeq 500	fastq
SRR6935093	5301	5301	5301_R1.fastq.gz	5301_R2.fastq.gz	1	WGS	GENOMIC	paired	ILLUMINA	NextSeq 500	fastq
SRR6935094	5302	5302	5302_R1.fastq.gz	5302_R2.fastq.gz	2	WGS	GENOMIC	paired	ILLUMINA	NextSeq 500	fastq
SRR6934978	5303	5303	5303_R1.fastq.gz	5303_R2.fastq.gz	3	WGS	GENOMIC	paired	ILLUMINA	NextSeq 500	fastq
SRR6935096	5304	5304	5304_R1.fastq.gz	5304_R2.fastq.gz	4	WGS	GENOMIC	paired	ILLUMINA	NextSeq 500	fastq
SRR6935149	5305	5305	5305_R1.fastq.gz	5305_R2.fastq.gz	5	WGS	GENOMIC	paired	ILLUMINA	NextSeq 500	fastq
SRR6935090	5306	5306	5306_R1.fastq.gz	5306_R2.fastq.gz	6	WGS	GENOMIC	paired	ILLUMINA	NextSeq 500	fastq
SRR6935091	5307	5307	5307_R1.fastq.gz	5307_R2.fastq.gz	7	WGS	GENOMIC	paired	ILLUMINA	NextSeq 500	fastq
SRR6935092	5308	5308	5308_R1.fastq.gz	5308_R2.fastq.gz	8	WGS	GENOMIC	paired	ILLUMINA	NextSeq 500	fastq
SRR6935085	5309	5309	5309_R1.fastq.gz	5309_R2.fastq.gz	9	WGS	GENOMIC	paired	ILLUMINA	NextSeq 500	fastq
SRR6935086	5310	5310	5310_R1.fastq.gz	5310_R2.fastq.gz	10	WGS	GENOMIC	paired	ILLUMINA	NextSeq 500	fastq
SRR6934853	5311	5311	5311_R1.fastq.gz	5311_R2.fastq.gz	11	WGS	GENOMIC	paired	ILLUMINA	NextSeq 500	fastq
SRR6934852	5312	5312	5312_R1.fastq.gz	5312_R2.fastq.gz	12	WGS	GENOMIC	paired	ILLUMINA	NextSeq 500	fastq
SRR6934851	5313	5313	5313_R1.fastq.gz	5313_R2.fastq.gz	13	WGS	GENOMIC	paired	ILLUMINA	NextSeq 500	fastq
SRR6934850	5314	5314	5314_R1.fastq.gz	5314_R2.fastq.gz	14	WGS	GENOMIC	paired	ILLUMINA	NextSeq 500	fastq
SRR6934857	5315	5315	5315_R1.fastq.gz	5315_R2.fastq.gz	15	WGS	GENOMIC	paired	ILLUMINA	NextSeq 500	fastq
SRR6934856	5316	5316	5316_R1.fastq.gz	5316_R2.fastq.gz	16	WGS	GENOMIC	paired	ILLUMINA	NextSeq 500	fastq
SRR6934855	5317	5317	5317_R1.fastq.gz	5317_R2.fastq.gz	17	WGS	GENOMIC	paired	ILLUMINA	NextSeq 500	fastq
SRR6934854	5318	5318	5318_R1.fastq.gz	5318_R2.fastq.gz	18	WGS	GENOMIC	paired	ILLUMINA	NextSeq 500	fastq
SRR6934845	5319	5319	5319_R1.fastq.gz	5319_R2.fastq.gz	19	WGS	GENOMIC	paired	ILLUMINA	NextSeq 500	fastq
SRR6934844	5320	5320	5320_R1.fastq.gz	5320_R2.fastq.gz	20	WGS	GENOMIC	paired	ILLUMINA	NextSeq 500	fastq
SRR6935074	5321	5321	5321_R1.fastq.gz	5321_R2.fastq.gz	21	WGS	GENOMIC	paired	ILLUMINA	NextSeq 500	fastq
SRR6935073	5322	5322	5322_R1.fastq.gz	5322_R2.fastq.gz	22	WGS	GENOMIC	paired	ILLUMINA	NextSeq 500	fastq
SRR6935076	5323	5323	5323_R1.fastq.gz	5323_R2.fastq.gz	23	WGS	GENOMIC	paired	ILLUMINA	NextSeq 500	fastq
SRR6935075	5324	5324	5324_R1.fastq.gz	5324_R2.fastq.gz	24	WGS	GENOMIC	paired	ILLUMINA	NextSeq 500	fastq
SRR6935070	5325	5325	5325_R1.fastq.gz	5325_R2.fastq.gz	25	WGS	GENOMIC	paired	ILLUMINA	NextSeq 500	fastq
SRR6935069	5326	5326	5326_R1.fastq.gz	5326_R2.fastq.gz	26	WGS	GENOMIC	paired	ILLUMINA	NextSeq 500	fastq
SRR6935072	5327	5327	5327_R1.fastq.gz	5327_R2.fastq.gz	27	WGS	GENOMIC	paired	ILLUMINA	NextSeq 500	fastq
SRR6935071	5328	5328	5328_R1.fastq.gz	5328_R2.fastq.gz	28	WGS	GENOMIC	paired	ILLUMINA	NextSeq 500	fastq
SRR6934975	5329	5329	5329_R1.fastq.gz	5329_R2.fastq.gz	29	WGS	GENOMIC	paired	ILLUMINA	NextSeq 500	fastq
SRR6934974	5330	5330	5330_R1.fastq.gz	5330_R2.fastq.gz	30	WGS	GENOMIC	paired	ILLUMINA	NextSeq 500	fastq
SRR6935089	5331	5331	5331_R1.fastq.gz	5331_R2.fastq.gz	31	WGS	GENOMIC	paired	ILLUMINA	NextSeq 500	fastq
SRR6935095	5332	5332	5332_R1.fastq.gz	5332_R2.fastq.gz	32	WGS	GENOMIC	paired	ILLUMINA	NextSeq 500	fastq
SRR6934970	5333	5333	5333_R1.fastq.gz	5333_R2.fastq.gz	33	WGS	GENOMIC	paired	ILLUMINA	NextSeq 500	fastq
SRR6934971	5334	5334	5334_R1.fastq.gz	5334_R2.fastq.gz	34	WGS	GENOMIC	paired	ILLUMINA	NextSeq 500	fastq
SRR6934968	5335	5335	5335_R1.fastq.gz	5335_R2.fastq.gz	35	WGS	GENOMIC	paired	ILLUMINA	NextSeq 500	fastq
SRR6934969	5336	5336	5336_R1.fastq.gz	5336_R2.fastq.gz	36	WGS	GENOMIC	paired	ILLUMINA	NextSeq 500	fastq
SRR6934966	5337	5337	5337_R1.fastq.gz	5337_R2.fastq.gz	37	WGS	GENOMIC	paired	ILLUMINA	NextSeq 500	fastq
SRR6934967	5338	5338	5338_R1.fastq.gz	5338_R2.fastq.gz	38	WGS	GENOMIC	paired	ILLUMINA	NextSeq 500	fastq
SRR6935079	5339	5339	5339_R1.fastq.gz	5339_R2.fastq.gz	39	WGS	GENOMIC	paired	ILLUMINA	NextSeq 500	fastq
SRR6935080	5340	5340	5340_R1.fastq.gz	5340_R2.fastq.gz	40	WGS	GENOMIC	paired	ILLUMINA	NextSeq 500	fastq
SRR6934881	5385	5385	5385_R1.fastq.gz	5385_R2.fastq.gz	1	WGS	GENOMIC	paired	ILLUMINA	NextSeq 500	fastq
SRR6934880	5386	5386	5386_R1.fastq.gz	5386_R2.fastq.gz	2	WGS	GENOMIC	paired	ILLUMINA	NextSeq 500	fastq
SRR6934879	5387	5387	5387_R1.fastq.gz	5387_R2.fastq.gz	3	WGS	GENOMIC	paired	ILLUMINA	NextSeq 500	fastq
SRR6934878	5388	5388	5388_R1.fastq.gz	5388_R2.fastq.gz	4	WGS	GENOMIC	paired	ILLUMINA	NextSeq 500	fastq
SRR6934885	5389	5389	5389_R1.fastq.gz	5389_R2.fastq.gz	5	WGS	GENOMIC	paired	ILLUMINA	NextSeq 500	fastq
SRR6934884	5390	5390	5390_R1.fastq.gz	5390_R2.fastq.gz	6	WGS	GENOMIC	paired	ILLUMINA	NextSeq 500	fastq
SRR6934883	5391	5391	5391_R1.fastq.gz	5391_R2.fastq.gz	7	WGS	GENOMIC	paired	ILLUMINA	NextSeq 500	fastq
SRR6934882	5392	5392	5392_R1.fastq.gz	5392_R2.fastq.gz	8	WGS	GENOMIC	paired	ILLUMINA	NextSeq 500	fastq
SRR6934887	5393	5393	5393_R1.fastq.gz	5393_R2.fastq.gz	9	WGS	GENOMIC	paired	ILLUMINA	NextSeq 500	fastq
SRR6934886	5394	5394	5394_R1.fastq.gz	5394_R2.fastq.gz	10	WGS	GENOMIC	paired	ILLUMINA	NextSeq 500	fastq
SRR6935131	5395	5395	5395_R1.fastq.gz	5395_R2.fastq.gz	11	WGS	GENOMIC	paired	ILLUMINA	NextSeq 500	fastq
SRR6935132	5396	5396	5396_R1.fastq.gz	5396_R2.fastq.gz	12	WGS	GENOMIC	paired	ILLUMINA	NextSeq 500	fastq
SRR6935133	5397	5397	5397_R1.fastq.gz	5397_R2.fastq.gz	13	WGS	GENOMIC	paired	ILLUMINA	NextSeq 500	fastq
SRR6935134	5398	5398	5398_R1.fastq.gz	5398_R2.fastq.gz	14	WGS	GENOMIC	paired	ILLUMINA	NextSeq 500	fastq
SRR6935127	5399	5399	5399_R1.fastq.gz	5399_R2.fastq.gz	15	WGS	GENOMIC	paired	ILLUMINA	NextSeq 500	fastq
SRR6935128	5400	5400	5400_R1.fastq.gz	5400_R2.fastq.gz	16	WGS	GENOMIC	paired	ILLUMINA	NextSeq 500	fastq
SRR6935129	5401	5401	5401_R1.fastq.gz	5401_R2.fastq.gz	17	WGS	GENOMIC	paired	ILLUMINA	NextSeq 500	fastq
SRR6935130	5402	5402	5402_R1.fastq.gz	5402_R2.fastq.gz	18	WGS	GENOMIC	paired	ILLUMINA	NextSeq 500	fastq
SRR6935135	5403	5403	5403_R1.fastq.gz	5403_R2.fastq.gz	19	WGS	GENOMIC	paired	ILLUMINA	NextSeq 500	fastq
SRR6935136	5404	5404	5404_R1.fastq.gz	5404_R2.fastq.gz	20	WGS	GENOMIC	paired	ILLUMINA	NextSeq 500	fastq
SRR6935098	5405	5405	5405_R1.fastq.gz	5405_R2.fastq.gz	21	WGS	GENOMIC	paired	ILLUMINA	NextSeq 500	fastq
SRR6935097	5406	5406	5406_R1.fastq.gz	5406_R2.fastq.gz	22	WGS	GENOMIC	paired	ILLUMINA	NextSeq 500	fastq
SRR6935100	5407	5407	5407_R1.fastq.gz	5407_R2.fastq.gz	23	WGS	GENOMIC	paired	ILLUMINA	NextSeq 500	fastq
SRR6935099	5408	5408	5408_R1.fastq.gz	5408_R2.fastq.gz	24	WGS	GENOMIC	paired	ILLUMINA	NextSeq 500	fastq
SRR6935102	5409	5409	5409_R1.fastq.gz	5409_R2.fastq.gz	25	WGS	GENOMIC	paired	ILLUMINA	NextSeq 500	fastq
SRR6935101	5410	5410	5410_R1.fastq.gz	5410_R2.fastq.gz	26	WGS	GENOMIC	paired	ILLUMINA	NextSeq 500	fastq
SRR6935104	5411	5411	5411_R1.fastq.gz	5411_R2.fastq.gz	27	WGS	GENOMIC	paired	ILLUMINA	NextSeq 500	fastq
SRR6935103	5412	5412	5412_R1.fastq.gz	5412_R2.fastq.gz	28	WGS	GENOMIC	paired	ILLUMINA	NextSeq 500	fastq
SRR6935106	5413	5413	5413_R1.fastq.gz	5413_R2.fastq.gz	29	WGS	GENOMIC	paired	ILLUMINA	NextSeq 500	fastq
SRR6935105	5414	5414	5414_R1.fastq.gz	5414_R2.fastq.gz	30	WGS	GENOMIC	paired	ILLUMINA	NextSeq 500	fastq
SRR6934991	5415	5415	5415_R1.fastq.gz	5415_R2.fastq.gz	31	WGS	GENOMIC	paired	ILLUMINA	NextSeq 500	fastq
SRR6934992	5416	5416	5416_R1.fastq.gz	5416_R2.fastq.gz	32	WGS	GENOMIC	paired	ILLUMINA	NextSeq 500	fastq
SRR6934989	5417	5417	5417_R1.fastq.gz	5417_R2.fastq.gz	33	WGS	GENOMIC	paired	ILLUMINA	NextSeq 500	fastq
SRR6934990	5418	5418	5418_R1.fastq.gz	5418_R2.fastq.gz	34	WGS	GENOMIC	paired	ILLUMINA	NextSeq 500	fastq
SRR6934995	5419	5419	5419_R1.fastq.gz	5419_R2.fastq.gz	35	WGS	GENOMIC	paired	ILLUMINA	NextSeq 500	fastq
SRR6934996	5420	5420	5420_R1.fastq.gz	5420_R2.fastq.gz	36	WGS	GENOMIC	paired	ILLUMINA	NextSeq 500	fastq
SRR6934993	5421	5421	5421_R1.fastq.gz	5421_R2.fastq.gz	37	WGS	GENOMIC	paired	ILLUMINA	NextSeq 500	fastq
SRR6934994	5422	5422	5422_R1.fastq.gz	5422_R2.fastq.gz	38	WGS	GENOMIC	paired	ILLUMINA	NextSeq 500	fastq
SRR6934997	5423	5423	5423_R1.fastq.gz	5423_R2.fastq.gz	39	WGS	GENOMIC	paired	ILLUMINA	NextSeq 500	fastq
SRR6934998	5424	5424	5424_R1.fastq.gz	5424_R2.fastq.gz	40	WGS	GENOMIC	paired	ILLUMINA	NextSeq 500	fastq
